# Non-plastic gene expression underlies root phenotypes involved in drought adaptation in *Vitis spp.*

**DOI:** 10.64898/2026.07.09.737455

**Authors:** Chedid Elsa, Patin R. Etienne, Tran Joseph, Marina de Miguel

**Affiliations:** EGFV, Univ. Bordeaux, Bordeaux Sciences Agro, INRAE, ISVV, F-33882, Villenave d’Ornon, France

**Keywords:** constitutive, drought, osmotic adjustment, plasticity, secondary metabolism, transcriptomic

## Abstract

Drought is a major abiotic stress threatening plant productivity and agricultural sustainability, yet the molecular mechanisms underlying adaptive root responses to water deficit in the water use strategies continuum remain insufficiently understood, particularly in perennial crops.

In this study, we explored drought responses in nine accessions belonging to three wild *Vitis* species (*V. acerifolia*, *V. candicans*, and *V. doaniana*) displaying variying drought-response strategies. Plants were subjected to moderate drought stress (40% soil water content) for three weeks under greenhouse conditions. By integrating physiological, metabolic, and transcriptomic analyses, we aimed to identify both conserved and species-specific mechanisms associated with drought adaptation.

Differential expression analyses revealed a conserved core set of drought-responsive genes shared among species, including genes involved in abscisic acid signaling, reactive oxygen species detoxification, solute transport, and plant defense. In parallel, each species exhibited distinct transcriptional and metabolic signatures reflecting alternative adaptive strategies related to osmoregulation, and oxidative stress mitigation. Weighted gene co-expression network analysis (WGCNA) further revealed significant associations between constitutive, non-plastic gene expression and root phenotypic traits.

Overall, our findings demonstrate that wild *Vitis* species rely on both conserved stress-responsive pathways and species-specific constitutive regulation to cope with drought stress. These results highlight the importance of root-associated traits and intrinsic regulatory networks in shaping drought adaptation and provide new targets for the development of drought-resilient grapevine rootstocks.
