## Supplementary Table 2 for "Non-plastic gene expression underlies root phenotypes involved in drought adaptation in *Vitis spp.*"

### Sheet: V.candicans MapMan enrichment
MapMan4 category number	Context of Protein Function	#Genes of Interest IN MapMan4 category	#Genes of Interest NOT IN MapMan4 category	#Background Genes IN MapMan4 category	#Background Genes NOT IN MapMan4 category	Enrichment Factor	p-value	FDR-adjusted p-value
26	misc	255	2465	1314	20314	1.54	3.37e-10	7.28e-08
34	transport	177	2543	957	20671	1.47	3.36e-06	0.00049
29.2	protein.synthesis	128	2592	531	21097	1.92	3.5e-10	7.28e-08
17	hormone metabolism	115	2605	639	20989	1.43	0.000515	0.0417
29.2.1	protein.synthesis.ribosomal protein	109	2611	328	21300	2.64	4.06e-16	2.96e-13
29.2.1.2	protein.synthesis.ribosomal protein.eukaryotic	104	2616	219	21409	3.78	1.85e-24	2.7e-21
29.2.1.2.2	protein.synthesis.ribosomal protein.eukaryotic.60S subunit	63	2657	138	21490	3.63	9.6e-15	4.66e-12
20.1	stress.biotic	56	2664	890	20738	0.5	2.03e-08	3.69e-06
26.1	misc.cytochrome P450	54	2666	242	21386	1.77	0.000268	0.0244
29.2.1.2.1	protein.synthesis.ribosomal protein.eukaryotic.40S subunit	41	2679	81	21547	4.02	3.67e-11	1.07e-08
34.16	transport.ABC transporters and multidrug resistance systems	38	2682	149	21479	2.03	0.000251	0.0244
35.1.5	not assigned.no ontology.pentatricopeptide (PPR) repeat-containing protein	34	2686	539	21089	0.5	2.11e-05	0.00279
20.1.7	stress.biotic.PR-proteins	31	2689	700	20928	0.35	2.21e-11	8.04e-09
2	major CHO metabolism	28	2692	99	21529	2.25	0.000354	0.0303
28	DNA	23	2697	442	21186	0.41	3.36e-06	0.00049
26.9	misc.glutathione S transferases	22	2698	65	21563	2.69	0.000207	0.0216
28.1	DNA.synthesis/chromatin structure	13	2707	273	21355	0.38	9.77e-05	0.0119
3.1	minor CHO metabolism.raffinose family	11	2709	17	21611	5.15	0.000116	0.013

### Sheet: V.doaniana MapMan enrichment
MapMan4 category number	Context of Protein Function	#Genes of Interest IN MapMan4 category	#Genes of Interest NOT IN MapMan4 category	#Background Genes IN MapMan4 category	#Background Genes NOT IN MapMan4 category	Enrichment Factor	p-value	FDR-adjusted p-value
11.1	lipid metabolism.FA synthesis and FA elongation	25	2492	87	21541	2.47	0.0002436	0.01972
17	hormone metabolism	123	2394	639	20989	1.65	9.101e-07	0.0002652
2	major CHO metabolism	38	2479	99	21529	3.3	1.15e-08	8.374e-06
2.1	major CHO metabolism.synthesis	16	2501	31	21597	4.43	1.185e-05	0.001918
2.1.2	major CHO metabolism.synthesis.starch	11	2506	24	21604	3.94	0.0005994	0.04159
2.2	major CHO metabolism.degradation	22	2495	68	21560	2.78	0.0001573	0.01527
2.2.2	major CHO metabolism.degradation.starch	15	2502	38	21590	3.39	0.0002385	0.01972
20.1	stress.biotic	59	2458	890	20738	0.57	4.914e-06	0.0008949
20.1.7	stress.biotic.PR-proteins	29	2488	700	20928	0.36	1.475e-10	2.149e-07
26	misc	206	2311	1314	20314	1.35	6.488e-05	0.007877
26.1	misc.cytochrome P450	58	2459	242	21386	2.06	3.665e-06	0.0007628
28	DNA	22	2495	442	21186	0.43	1.482e-05	0.00216
28.1	DNA.synthesis/chromatin structure	13	2504	273	21355	0.41	0.0004254	0.03099
29.2	protein.synthesis	32	2485	531	21097	0.52	8.558e-05	0.009591
29.2.1	protein.synthesis.ribosomal protein	16	2501	328	21300	0.42	0.0001676	0.01527
29.2.1.2	protein.synthesis.ribosomal protein.eukaryotic	9	2508	219	21409	0.35	0.0006398	0.04237
3	minor CHO metabolism	30	2487	113	21515	2.28	0.0001672	0.01527
34	transport	178	2339	957	20671	1.6	2.128e-08	1.033e-05
34.16	transport.ABC transporters and multidrug resistance systems	35	2482	149	21479	2.02	0.0003946	0.03026
35	not assigned	719	1798	7183	14445	0.86	2.161e-06	0.0005247
35.1.26	not assigned.no ontology.DC1 domain containing protein	14	2503	27	21601	4.46	3.979e-05	0.005271
35.1.5	not assigned.no ontology.pentatricopeptide (PPR) repeat-containing protein	25	2492	539	21089	0.4	2.814e-07	0.0001025

### Sheet: V.acerifolia MapMan enrichment
MapMan4 category number	Context of Protein Function	#Genes of Interest IN MapMan4 category	#Genes of Interest NOT IN MapMan4 category	#Background Genes IN MapMan4 category	#Background Genes NOT IN MapMan4 category	Enrichment Factor	p-value	FDR-adjusted p-value
16	secondary metabolism	193	4946	599	21029	1.36	0.000289	0.03239
2	major CHO metabolism	49	5090	99	21529	2.08	5.672e-05	0.02839
20.1	stress.biotic	151	4988	890	20738	0.71	5.845e-05	0.02839
20.1.7	stress.biotic.PR-proteins	103	5036	700	20928	0.62	1.324e-06	0.00193
26.1	misc.cytochrome P450	92	5047	242	21386	1.6	0.0001973	0.03239
28	DNA	66	5073	442	21186	0.63	0.0002115	0.03239
29.2.1	protein.synthesis.ribosomal protein	43	5096	328	21300	0.55	0.0001093	0.0294
29.2.1.2.1	protein.synthesis.ribosomal protein.eukaryotic.40S subunit	4	5135	81	21547	0.21	0.0001618	0.03239
31	cell	135	5004	800	20828	0.71	0.0001174	0.0294
31.1.1	cell.organisation.cytoskeleton	5	5134	87	21541	0.24	0.0002721	0.03239
31.3	cell.cycle	8	5131	115	21513	0.29	0.0001211	0.0294
34	transport	290	4849	957	20671	1.28	0.000264	0.03239
35.2	not assigned.unknown	1136	4003	5309	16319	0.9	0.0002288	0.03239

### Sheet: Core response MapMan enrichment
MapMan4 category number	Context of Protein Function	#Genes of Interest IN MapMan4 category	#Genes of Interest NOT IN MapMan4 category	#Background Genes IN MapMan4 category	#Background Genes NOT IN MapMan4 category	Enrichment Factor	p-value	FDR-adjusted p-value
16	secondary metabolism	142	2365	599	21029	2.05	4.063e-13	2.176e-10
16.2	secondary metabolism.phenylpropanoids	37	2470	149	21479	2.14	9.396e-05	0.005476
16.2.1	secondary metabolism.phenylpropanoids.lignin biosynthesis	27	2480	83	21545	2.81	2.201e-05	0.001527
16.8	secondary metabolism.flavonoids	57	2450	196	21432	2.51	1.7e-08	2.252e-06
16.8.2	secondary metabolism.flavonoids.chalcones	13	2494	34	21594	3.3	0.0007508	0.03217
16.8.2.1	secondary metabolism.flavonoids.chalcones.naringenin-chalcone synthase	10	2497	16	21612	5.39	0.000159	0.008275
16.8.3	secondary metabolism.flavonoids.dihydroflavonols	25	2482	85	21543	2.54	0.0002053	0.01031
17	hormone metabolism	141	2366	639	20989	1.9	4.892e-11	1.188e-08
17.1.3	hormone metabolism.abscisic acid.induced-regulated-responsive-activated	12	2495	29	21599	3.57	0.0006825	0.03013
17.5	hormone metabolism.ethylene	45	2462	137	21491	2.83	2.572e-08	2.882e-06
17.5.2	hormone metabolism.ethylene.signal transduction	30	2477	66	21562	3.92	1.869e-08	2.269e-06
2	major CHO metabolism	28	2479	99	21529	2.44	0.0001053	0.005899
2.1	major CHO metabolism.synthesis	12	2495	31	21597	3.34	0.001089	0.04069
20.2.1	stress.abiotic.heat	38	2469	177	21451	1.85	0.001029	0.03944
26	misc	253	2254	1314	20314	1.66	4.481e-13	2.176e-10
26.1	misc.cytochrome P450	74	2433	242	21386	2.64	2.05e-11	5.973e-09
26.12	misc.peroxidases	28	2479	60	21568	4.03	3.564e-08	3.709e-06
26.9	misc.glutathione S transferases	19	2488	65	21563	2.52	0.0009367	0.03689
27.1	RNA.processing	7	2500	288	21340	0.21	2.166e-07	1.856e-05
27.3.3	RNA.regulation of transcription.AP2/EREBP, APETALA2/Ethylene-responsive element binding protein family	24	2483	74	21554	2.8	7.028e-05	0.004654
27.3.32	RNA.regulation of transcription.WRKY domain transcription factor family	20	2487	66	21562	2.61	0.000502	0.02286
27.4	RNA.RNA binding	4	2503	171	21457	0.2	8.51e-05	0.005289
28	DNA	10	2497	442	21186	0.2	1.669e-11	5.973e-09
28.1	DNA.synthesis/chromatin structure	4	2503	273	21355	0.13	4.333e-09	6.668e-07
29	protein	227	2280	2922	18706	0.67	8e-11	1.665e-08
29.2	protein.synthesis	20	2487	531	21097	0.32	4.576e-09	6.668e-07
29.2.1	protein.synthesis.ribosomal protein	12	2495	328	21300	0.32	3.839e-06	0.0002944
3	minor CHO metabolism	29	2478	113	21515	2.21	0.0004304	0.02023
3.1	minor CHO metabolism.raffinose family	12	2495	17	21611	6.09	1.466e-05	0.001068
30.2	signalling.receptor kinases	109	2398	661	20967	1.42	0.0009271	0.03689
30.5	signalling.G-proteins	7	2500	203	21425	0.3	0.0002336	0.01135
31.3	cell.cycle	1	2506	115	21513	0.08	8.712e-05	0.005289
34	transport	173	2334	957	20671	1.56	1.398e-07	1.273e-05
34.16	transport.ABC transporters and multidrug resistance systems	34	2473	149	21479	1.97	0.0008691	0.03618
34.4	transport.nitrate	10	2497	16	21612	5.39	0.000159	0.008275
35	not assigned	702	1805	7183	14445	0.84	1.083e-07	1.052e-05
35.1	not assigned.no ontology	128	2379	1874	19754	0.59	1.112e-10	2.026e-08
35.1.26	not assigned.no ontology.DC1 domain containing protein	17	2490	27	21601	5.43	7.914e-07	6.406e-05
35.1.5	not assigned.no ontology.pentatricopeptide (PPR) repeat-containing protein	9	2498	539	21089	0.14	4.481e-16	6.529e-13
