## Supplementary Table 3 for "Non-plastic gene expression underlies root phenotypes involved in drought adaptation in *Vitis spp.*"

### Sheet: Core response KEGG enrichment
Enrichment FDR	nGenes	Pathway Genes	Fold Enrichment	Pathway	URL	Genes
0.0127418	7	16	4.64818	Path:vvi00910 Nitrogen metabolism	https://www.genome.jp/kegg-bin/show_pathway?vvi00910	VITVI06G01301 VITVI06G00250 VITVI16G01282 VITVI14G01763 VITVI01G00682 VITVI05G00403 VITVI08G01004
0.0466159	7	26	3.35702	Path:vvi00941 Flavonoid biosynthesis	https://www.genome.jp/kegg-bin/show_pathway?vvi00941	VITVI01G00234 VITVI18G00988 VITVI06G01417 VITVI11G00720 VITVI18G01119 VITVI05G01044 VITVI11G00218
0.0383821	10	40	2.78462	Path:vvi00999 Biosynthesis of various plant secondary metabolites	https://www.genome.jp/kegg-bin/show_pathway?vvi00999	VITVI15G01294 VITVI01G00556 VITVI11G01261 VITVI03G00569 VITVI14G02444 VITVI06G00076 VITVI01G00555 VITVI19G02286 VITVI09G01426 VITVI03G01891
0.0077017	19	72	2.56272	Path:vvi00500 Starch and sucrose metabolism	https://www.genome.jp/kegg-bin/show_pathway?vvi00500	VITVI18G02365 VITVI12G00770 VITVI07G01250 VITVI11G00542 VITVI18G02758 VITVI18G00384 VITVI04G00508 VITVI14G02032 VITVI04G00174 VITVI09G00997 VITVI06G00583 VITVI03G00304 VITVI12G00146 VITVI18G00144 VITVI14G00950 VITVI19G00538 VITVI05G00442 VITVI02G00250 VITVI19G00026
0.0148095	25	128	1.97989	Path:vvi04626 Plant-pathogen interaction	https://www.genome.jp/kegg-bin/show_pathway?vvi04626	VITVI17G01523 VITVI03G01650 VITVI12G01467 VITVI01G02230 VITVI13G00688 VITVI17G00928 VITVI14G02018 VITVI06G00810 VITVI15G00896 VITVI01G01584 VITVI07G00068 VITVI08G00298 VITVI06G01207 VITVI08G00026 VITVI01G00284 VITVI17G01513 VITVI01G01588 VITVI15G01090 VITVI03G00496 VITVI01G01848 VITVI05G00616 VITVI08G01683 VITVI01G01311 VITVI01G02228 VITVI01G02229
0.0148095	101	701	1.37953	Path:vvi01110 Biosynthesis of secondary metabolites	https://www.genome.jp/kegg-bin/show_pathway?vvi01110	VITVI14G01449 VITVI19G01356 VITVI18G02365 VITVI01G00234 VITVI16G00890 VITVI08G01950 VITVI18G00988 VITVI02G00963 VITVI12G00770 VITVI07G01250 VITVI15G01294 VITVI17G00738 VITVI11G00542 VITVI18G02758 VITVI02G00831 VITVI01G00556 VITVI15G00612 VITVI02G01615 VITVI15G01108 VITVI18G00384 VITVI04G00508 VITVI05G00963 VITVI11G01261 VITVI10G00796 VITVI18G03162 VITVI18G00792 VITVI14G02032 VITVI16G01282 VITVI15…

### Sheet: V.candicans KEGG enrichment
Enrichment FDR	nGenes	Pathway Genes	Fold Enrichment	Pathway	URL	Genes
5.30857e-19	68	166	3.35776	Path:vvi03010 Ribosome	https://www.genome.jp/kegg-bin/show_pathway?vvi03010	VITVI14G00429 VITVI14G01179 VITVI14G04683 VITVI08G01773 VITVI13G00797 VITVI15G00719 VITVI07G04673 VITVI07G04166 VITVI11G01169 VITVI13G00996 VITVI08G04187 VITVI14G00415 VITVI10G00712 VITVI18G01146 VITVI04G00554 VITVI13G00606 VITVI15G00516 VITVI05G04117 VITVI14G00165 VITVI14G00871 VITVI07G02210 VITVI04G01439 VITVI04G01858 VITVI08G01076 VITVI06G04445 VITVI01G01792 VITVI13G00905 VITVI05G00543 VITVI02…
0.0140335	10	26	3.3125	Path:vvi00052 Galactose metabolism	https://www.genome.jp/kegg-bin/show_pathway?vvi00052	VITVI14G01717 VITVI11G00237 VITVI14G00065 VITVI07G00431 VITVI02G00143 VITVI17G00885 VITVI19G00768 VITVI07G00457 VITVI14G00063 VITVI02G00145
0.0134215	18	66	2.42542	Path:vvi00480 Glutathione metabolism	https://www.genome.jp/kegg-bin/show_pathway?vvi00480	VITVI17G01382 VITVI02G00335 VITVI04G00841 VITVI06G01727 VITVI05G01469 VITVI08G02226 VITVI07G00735 VITVI11G00698 VITVI17G01379 VITVI05G00235 VITVI08G00957 VITVI01G02132 VITVI17G01380 VITVI12G00711 VITVI01G02131 VITVI02G00326 VITVI01G00893 VITVI01G01700

### Sheet: V.doaniana KEGG enrichment
Enrichment FDR	nGenes	Pathway Genes	Fold Enrichment	Pathway	URL	Genes
0.000580974	11	26	3.93919	Path:vvi00052 Galactose metabolism	https://www.genome.jp/kegg-bin/show_pathway?vvi00052	VITVI11G00260 VITVI14G01717 VITVI14G00065 VITVI07G00431 VITVI16G00891 VITVI17G00885 VITVI19G00768 VITVI07G00457 VITVI17G00565 VITVI14G00063 VITVI02G00145
9.4846e-07	25	72	3.35726	Path:vvi00500 Starch and sucrose metabolism	https://www.genome.jp/kegg-bin/show_pathway?vvi00500	VITVI18G02365 VITVI12G00770 VITVI07G01250 VITVI11G00542 VITVI11G00260 VITVI05G00045 VITVI18G00384 VITVI04G00508 VITVI07G00167 VITVI14G02032 VITVI16G00891 VITVI07G00544 VITVI16G01405 VITVI09G00997 VITVI06G00583 VITVI03G00304 VITVI08G01497 VITVI14G01406 VITVI18G00144 VITVI14G00950 VITVI19G00538 VITVI05G00442 VITVI06G01272 VITVI02G00250 VITVI19G00026
0.00778744	11	40	3.04969	Path:vvi00999 Biosynthesis of various plant secondary metabolites	https://www.genome.jp/kegg-bin/show_pathway?vvi00999	VITVI15G01294 VITVI01G00556 VITVI11G01261 VITVI03G00568 VITVI14G02444 VITVI06G00076 VITVI19G02286 VITVI09G01427 VITVI17G01646 VITVI09G01426 VITVI03G01891
0.000346048	17	52	3.04392	Path:vvi00620 Pyruvate metabolism	https://www.genome.jp/kegg-bin/show_pathway?vvi00620	VITVI09G01301 VITVI18G01677 VITVI05G00207 VITVI05G00612 VITVI05G00100 VITVI13G00723 VITVI04G02037 VITVI11G00295 VITVI14G02043 VITVI06G00021 VITVI02G00684 VITVI14G01796 VITVI16G01182 VITVI15G00883 VITVI17G00607 VITVI08G01319 VITVI04G01193
0.000307816	21	72	2.73464	Path:vvi00010 Glycolysis/Gluconeogenesis	https://www.genome.jp/kegg-bin/show_pathway?vvi00010	VITVI11G00260 VITVI09G01301 VITVI18G01677 VITVI18G02571 VITVI05G00207 VITVI05G00612 VITVI05G00100 VITVI13G00723 VITVI16G00891 VITVI02G00090 VITVI19G01692 VITVI04G02037 VITVI06G00021 VITVI17G00565 VITVI02G00684 VITVI14G01796 VITVI11G00686 VITVI16G01182 VITVI06G01272 VITVI15G00883 VITVI01G00360
0.0262283	28	143	1.76948	Path:vvi01200 Carbon metabolism	https://www.genome.jp/kegg-bin/show_pathway?vvi01200	VITVI11G00260 VITVI09G01301 VITVI18G01677 VITVI18G02571 VITVI05G00207 VITVI05G00612 VITVI05G00100 VITVI13G00723 VITVI19G01692 VITVI04G02037 VITVI19G00502 VITVI14G02043 VITVI06G00021 VITVI11G01657 VITVI02G00684 VITVI18G00729 VITVI11G00686 VITVI02G00633 VITVI16G01182 VITVI06G01272 VITVI15G00883 VITVI11G01377 VITVI12G00711 VITVI17G00607 VITVI08G01319 VITVI04G01193 VITVI01G01700 VITVI01G00360
3.06705e-07	124	701	1.68628	Path:vvi01110 Biosynthesis of secondary metabolites	https://www.genome.jp/kegg-bin/show_pathway?vvi01110	VITVI19G00366 VITVI19G01356 VITVI18G02365 VITVI09G00004 VITVI02G00963 VITVI07G00066 VITVI12G00770 VITVI07G01250 VITVI15G01294 VITVI12G00346 VITVI17G00738 VITVI11G00542 VITVI02G00831 VITVI11G00260 VITVI01G00556 VITVI05G00045 VITVI09G01301 VITVI18G00384 VITVI04G00508 VITVI07G00167 VITVI05G00963 VITVI11G01261 VITVI10G00796 VITVI18G01677 VITVI18G02571 VITVI18G00792 VITVI14G02032 VITVI01G00115 VITVI05…
0.000142573	182	1239	1.37574	Path:vvi01100 Metabolic pathways	https://www.genome.jp/kegg-bin/show_pathway?vvi01100	VITVI19G00366 VITVI19G01356 VITVI18G02365 VITVI09G00004 VITVI02G00963 VITVI13G01853 VITVI07G00066 VITVI12G00770 VITVI07G01250 VITVI15G01294 VITVI12G00346 VITVI17G01486 VITVI13G00048 VITVI17G00738 VITVI08G01884 VITVI11G00542 VITVI02G00831 VITVI11G00260 VITVI14G01717 VITVI10G00934 VITVI01G00556 VITVI05G01835 VITVI02G00162 VITVI15G01050 VITVI05G00045 VITVI09G01301 VITVI18G00384 VITVI10G01564 VITVI04…

### Sheet: V.acerifolia KEGG enrichment
Enrichment FDR	nGenes	Pathway Genes	Fold Enrichment	Pathway	URL	Genes
0.000963387	31	72	2.03896	Path:vvi00500 Starch and sucrose metabolism	https://www.genome.jp/kegg-bin/show_pathway?vvi00500	VITVI18G02365 VITVI12G00770 VITVI07G01250 VITVI11G00542 VITVI18G02758 VITVI05G00883 VITVI18G00384 VITVI04G00508 VITVI07G00167 VITVI14G02032 VITVI13G02538 VITVI04G00174 VITVI16G01405 VITVI09G00997 VITVI06G00583 VITVI03G00304 VITVI08G01497 VITVI14G01406 VITVI15G01127 VITVI06G00593 VITVI12G00146 VITVI17G00234 VITVI18G00144 VITVI08G00225 VITVI14G00950 VITVI02G00729 VITVI07G01830 VITVI19G00538 VITVI05…
0.00833715	30	87	1.8302	Path:vvi04016 MAPK signaling pathway-plant	https://www.genome.jp/kegg-bin/show_pathway?vvi04016	VITVI09G00156 VITVI07G02065 VITVI05G01634 VITVI03G01650 VITVI16G00879 VITVI13G04602 VITVI12G01467 VITVI11G01392 VITVI03G01651 VITVI12G00387 VITVI07G00068 VITVI14G00547 VITVI02G00126 VITVI19G00233 VITVI17G00165 VITVI15G01090 VITVI13G00114 VITVI15G00541 VITVI05G00715 VITVI15G01093 VITVI02G00048 VITVI15G00906 VITVI02G00032 VITVI06G00356 VITVI18G00329 VITVI04G00167 VITVI08G00768 VITVI11G00475 VITVI18…
0.0361767	40	128	1.54476	Path:vvi04626 Plant-pathogen interaction	https://www.genome.jp/kegg-bin/show_pathway?vvi04626	VITVI17G01523 VITVI07G02019 VITVI06G00262 VITVI08G02055 VITVI05G01634 VITVI03G01650 VITVI12G01467 VITVI16G01136 VITVI01G02230 VITVI13G00688 VITVI17G00928 VITVI14G01662 VITVI06G00810 VITVI10G00217 VITVI15G00896 VITVI01G01584 VITVI03G01651 VITVI04G01462 VITVI07G00068 VITVI08G00298 VITVI15G00908 VITVI06G01961 VITVI08G00026 VITVI19G00233 VITVI19G00413 VITVI01G00284 VITVI17G01513 VITVI01G01588 VITVI15…
0.00833715	58	200	1.52593	Path:vvi04075 Plant hormone signal transduction	https://www.genome.jp/kegg-bin/show_pathway?vvi04075	VITVI18G00784 VITVI01G00446 VITVI07G00248 VITVI07G02019 VITVI09G00156 VITVI07G02065 VITVI16G01359 VITVI08G02055 VITVI05G01634 VITVI03G01650 VITVI16G00879 VITVI13G02327 VITVI13G04602 VITVI12G01467 VITVI18G00310 VITVI11G01392 VITVI05G00271 VITVI18G00120 VITVI07G01671 VITVI09G00290 VITVI03G01651 VITVI12G00480 VITVI04G01462 VITVI07G00068 VITVI14G00547 VITVI15G01144 VITVI08G00298 VITVI07G00293 VITVI15…
0.000848172	198	701	1.31879	Path:vvi01110 Biosynthesis of secondary metabolites	https://www.genome.jp/kegg-bin/show_pathway?vvi01110	VITVI14G01449 VITVI19G00366 VITVI03G00785 VITVI10G00829 VITVI19G01356 VITVI18G02365 VITVI16G00890 VITVI17G01598 VITVI04G01558 VITVI18G00988 VITVI09G00004 VITVI02G00963 VITVI07G00066 VITVI12G00770 VITVI07G01250 VITVI13G01613 VITVI17G00738 VITVI09G01297 VITVI08G01828 VITVI19G00186 VITVI11G00542 VITVI18G02758 VITVI02G00831 VITVI04G01557 VITVI11G01371 VITVI01G00556 VITVI05G00883 VITVI13G00345 VITVI02…
0.00869387	319	1239	1.18102	Path:vvi01100 Metabolic pathways	https://www.genome.jp/kegg-bin/show_pathway?vvi01100	VITVI14G01449 VITVI19G00366 VITVI03G00785 VITVI10G00829 VITVI04G01700 VITVI19G01356 VITVI18G02365 VITVI16G00890 VITVI17G01598 VITVI12G00381 VITVI04G01558 VITVI12G02137 VITVI18G00988 VITVI09G00004 VITVI02G00963 VITVI07G00066 VITVI12G00770 VITVI10G02212 VITVI07G01250 VITVI17G01486 VITVI17G00738 VITVI09G01297 VITVI10G00740 VITVI08G01884 VITVI08G01828 VITVI19G00186 VITVI11G00542 VITVI18G02758 VITVI02…
