## Supplementary Table 5 for "Non-plastic gene expression underlies root phenotypes involved in drought adaptation in *Vitis spp.*"

Gene	MeanImportance	Module	blast2GO	bin
Vitvi00g04762	71.68	black	XP_034696986.1mitochondrial pyruvate carrier 4	Solute transport.carrier-mediated transport.MPC pyruvate carrier complex.component *(MPC2)' AND 'Lipid metabolism.fatty acid metabolism.citrate shuttle.MPC pyruvate carrier complex.component *(MPC2)'
Vitvi04g04468	68.78	black	RVW24788.1hypothetical protein CK203_080301	'not assigned.not annotated'
Vitvi08g01259	68.75	black	XP_002272736.1 aldo-keto reductase family 4 member C9	'Enzyme classification.EC_1 oxidoreductases.EC_1.1 oxidoreductase acting on CH-OH group of donor'
Vitvi10g00555	67.76	yellow	XP_002267261.1 GDSL esterase/lipase At1g28580	'not assigned.annotated'
Vitvi14g01911	67.62	yellow	XP_002282831.1 aldose 1-epimerase	'not assigned.annotated'
Vitvi13g01435	67.44	yellow	XP_019073330.1 putative disease resistance protein At3g14460 isoform X1	'not assigned.annotated'
Vitvi04g04180	65.96	yellow	XP_019075153.1 glutamate receptor 2.8-like isoform X2	Solute transport.channels.ligand-gated cation channel *(GLR)'
Vitvi14g01269	65.87	yellow	XP_003633754.1 vacuolar cation/proton exchanger 2-like	'not assigned.annotated'
Vitvi05g01725	65.36	black	RVW41104.1MADS-box transcription factor PHERES 2	'RNA biosynthesis.transcriptional regulation.MADS/AGL-type transcription factor'
Vitvi05g01372	65.34	yellow	XP_002267271.1 protein ROOT PRIMORDIUM DEFECTIVE 1	'not assigned.annotated'
Vitvi07g04405	65.33	yellow	CAN66893.1hypothetical protein VITISV_014112	'not assigned.annotated'
Vitvi12g04156	65.22	yellow	CAN76236.1hypothetical protein VITISV_018562	'not assigned.annotated'
Vitvi17g01646	64.81	yellow	XP_010663923.1 isoflavone reductase homolog	Enzyme classification.EC_1 oxidoreductases.EC_1.3 oxidoreductase acting on CH-CH group of donor' AND 'Secondary metabolism.phenolics.lignan biosynthesis.pinoresinol/lariciresinol reductase *(PLR)'
Vitvi16g04434	64.64	black	---NA---	'not assigned.not annotated'
Vitvi19g01601	64.63	greenyellow	CBI21731.3unnamed protein product, partial	'Protein biosynthesis.aminoacyl-tRNA synthetase activities.organellar phenylalanine-tRNA ligase'
Vitvi19g00709	64.63	yellow	XP_002266827.2 protein transport protein SEC13 homolog B	'Vesicle trafficking.anterograde trafficking.Coat protein II (COPII) coatomer machinery.coat protein complex.scaffold component *(Sec13)'
Vitvi13g01811	64.55	greenyellow	RVW93543.1putative disease resistance RPP13-like protein 1	'not assigned.annotated'
Vitvi05g04567	64.52	yellow	XP_002263737.3 geraniol 8-hydroxylase	'Enzyme classification.EC_1 oxidoreductases.EC_1.14 oxidoreductase acting on paired donor with incorporation or reduction of molecular oxygen'
Vitvi13g04368	64.45	yellow	XP_034703830.1cinnamoyl-CoA reductase 1-like	'not assigned.annotated'
Vitvi10g04365	64.44	yellow	RVW31900.1Plant cysteine oxidase 4	'not assigned.annotated'
