## Supplementary Table 6 for "Non-plastic gene expression underlies root phenotypes involved in drought adaptation in *Vitis spp.*"

### Sheet: Feuil1
Accession_id	Species	Accession name	Accession_code	Region	Germplasm collection
acer_2	V. acerifolia	LONGII 587-02	0Bdx1144	North America	INRAE- EGFV
acer_3	V. acerifolia	Solonis Collection Ravaz	9205Mtp1	North America	INRAE - Vassal
acer_6	V. acerifolia	V. LONGII PRINCE	DEU098-2006-040	North America	JKI
cand_1	V. candicans	CANDICANS	ESP080-BGVCAM2670	North America	IMIDRA
cand_3	V. candicans	CANDICANS 10189	0Bdx995	North America	INRAE- EGFV
cand_6	V. candicans	CANDICANS II LYON	8020Bdx1	North America	INRAE- EGFV
doa_1	V. doaniana	DOANIANA	0BdxX14	North America	INRAE- EGFV
doa_3	V. doaniana	DOANIANA 10179	0Bdx1022	North America	INRAE- EGFV
doa_5	V. doaniana	V. doaniana_1	V.DOA.8033.Col.1	North America	INRAE- SVQV
